# Multi-omic analysis of bat versus human fibroblasts reveals altered central metabolism

**DOI:** 10.1101/2023.05.08.537600

**Authors:** N. Suhas Jagannathan, Javier Yu Peng Koh, Younghwan Lee, Radoslaw M Sobota, Aaron Irving, Lin-Fa Wang, Yoko Itahana, Koji Itahana, Lisa Tucker-Kellogg

**Affiliations:** Cancer and Stem Cell Biology Programme, Duke-NUS Medical School, 8 College Road, Singapore, 169857, Singapore; Centre for Computational Biology, Duke-NUS Medical School, 8 College Road, Singapore, 169857, Singapore; Functional Proteomics Laboratory, Institute of Molecular and Cell Biology (IMCB), Agency for Science, Technology and Research, A*STAR, Singapore 138648, Singapore; Programme in Emerging Infectious Diseases, Duke-NUS Medical School, 8 College Road, Singapore, 169857, Singapore; Zhejiang University-University of Edinburgh Institute, Zhejiang University School of Medicine, Zhejiang University, Haining, China; SingHealth Duke-NUS Global Health Institute, Singapore, Singapore

**Keywords:** Bat metabolism, ferroptosis, ischemia, flux modeling, succinate accumulation

## Abstract

Bats have unique characteristics compared to other mammals, including increased longevity and higher resistance to cancer and infectious disease. While previous studies have analyzed the metabolic requirements for flight, it is still unclear how bat metabolism supports these unique features, and no study has integrated metabolomics, transcriptomics, and proteomics to characterize bat metabolism. In this work, we performed a multi-omics data analysis using a computational model of metabolic fluxes to identify fundamental differences in central metabolism between primary lung fibroblast cell lines from the black flying fox fruit bat (*Pteropus alecto*) and human. Bat cells showed higher expression levels of Complex I components of electron transport chain (ETC), but, remarkably, a lower rate of oxygen consumption (OCR). Computational modeling interpreted these results as indicating that Complex II activity may be low or reversed, similar to an ischemic state. An ischemic-like state of bats was also supported by decreased levels of central metabolites and increased ratios of succinate to fumarate in bat cells. Ischemic states tend to produce reactive oxygen species (ROS), which would be incompatible with the longevity of bats. However, bat cells had higher antioxidant reservoirs (higher total glutathione and higher ratio of NADPH to NADP) despite higher mitochondrial ROS levels. In addition, bat cells were more resistant to glucose deprivation and had increased resistance to ferroptosis, one of the characteristics of which is oxidative stress. Thus, our studies revealed distinct differences in the ETC regulation and metabolic stress responses between human and bat cells.
