## Supplementary Table 4 for "Multi-omic analysis of bat versus human fibroblasts reveals altered central metabolism"

### Sheet: Sheet1
GENE	p-val	LFC
AASS	0.0264888	2.011
ABHD11	0.032579	2.106
ACAA1	0.00807288	-1.831
ACADL	0.0356717	3.154
ACADS	0.0378797	1.232
ACO2	0.0261129	1.51
ACOT13	0.00876144	2.613
ACSS1	0.0461296	1.374
ACTB	0.0454461	2.057
ACTN1	0.0371509	1.545
AK2	0.0104252	1.397
ALDH9A1	0.0110618	1.897
ANXA1	0.0238017	-1.735
ANXA2	0.0341079	-3.064
AP2B1	0.0370929	1.022
AP2M1	0.0437921	2.127
ATP5F1A	0.0277993	1.564
ATP5F1C	0.0250534	2.043
ATP5F1D	0.0216593	1.383
ATP5IF1	0.00330588	2.095
ATP5PF	0.0260007	3.593
ATP6V1A	0.0383156	1.064
ATXN2	0.0378655	-1.193
BAG2	0.0184461	2.18
BCAT1	0.0417406	-3.259
BCL2L2	0.0396919	1.154
C1QBP	0.0195572	1.521
CALR	0.015041	1.71
CAT	0.0340499	-1.096
CLIC4	0.0298875	-1.675
CLPB	0.0269002	1.705
CLPX	0.0446619	1.47
CMC1	0.0207744	1.626
CNP	0.00752952	2.251
COA4	0.0175307	1.918
COA6	0.0147878	-1.964
COQ9	0.0238555	1.707
COX4I1	0.0276439	2.512
COX5A	0.0481392	1.726
COX5B	0.00919586	1.822
CRYAB	0.0330256	2.383
CS	0.0193552	1.643
CYCS	0.0474756	-2.211
DBT	0.0399008	1.35
DLST	0.0186925	1.054
DNAJA1	0.0205785	1.645
ECHS1	0.0156544	1.471
EFHD1	0.0262531	2.674
ETFB	0.0187598	1.519
ETFDH	0.031951	1.73
FAHD2A	0.00817555	1.776
FECH	0.0460163	1.523
GANAB	0.0230148	1.206
GLUD1	0.036404	2.269
GNB1	0.033734	1.902
GOLPH3	0.0201275	-1.141
GRPEL1	0.0369343	1.866
GSR	0.0386255	-2.049
HADH	0.026907	3.14
HADHB	0.0261204	1.917
HAGH	0.0431129	-1.208
HINT2	0.0424162	1.128
HSP90B1	0.0112543	2.289
HSPD1	0.0222933	1.958
HSPE1	0.0246552	1.187
HYOU1	0.015008	1.431
IARS2	0.0378478	2.452
IDH2	0.0445966	2.06
IDH3G	0.0452583	2.508
LETM1	0.0435985	2.268
LONP1	0.038851	3.405
MACROD1	0.0159832	2.503
ME1	0.046783	-1.257
MLYCD	0.0403612	2.888
MRPS11	0.0435504	1.308
MRPS15	0.0273984	3.303
MTFR1L	0.035653	1.838
MTPAP	0.0148084	2.105
NADK2	0.0476088	1.549
NAXD	0.0212006	2.505
NDUFA10	0.0227609	2.348
NDUFA12	0.0396523	1.383
NDUFA7	0.00490925	1.391
NDUFA9	0.0381523	1.351
NDUFAF2	0.00718629	2.29
NDUFS1	0.0371339	1.867
NDUFS3	0.0155381	2.353
NFS1	0.032948	1.284
NSUN4	0.0460802	1.195
OAT	0.0171191	1.862
OCIAD1	0.0489348	1.01
OGDH	0.0336059	2.041
OXSM	0.0119494	1.728
P4HA1	0.0180386	1.783
P4HB	0.0152007	2.027
PCCA	0.022076	1.969
PDHA1	0.0240083	1.463
PDHX	0.0255403	1.174
PDIA3	0.0457819	1.937
PDK3	0.0145557	2.781
PDP1	0.022776	2.386
PITRM1	0.0184036	2.111
PKM	0.0264573	-1.195
PLPBP	0.0348731	-1.163
PNPT1	0.0351836	1.642
PPIB	0.0273538	1.863
PPP1R12B	0.0319329	1.374
PRDX3	0.0165296	1.518
PYCR1	0.04132	2.237
RAB10	0.0417407	1.4
RAB11FIP5	0.0447915	1.427
RAB1B	0.0417407	1.4
RAI14	0.0183075	2.163
RCN2	0.02318	1.43
REXO2	0.0442432	-1.089
RPL13	0.0243165	1.162
RRBP1	0.0238341	2.274
SLC16A1	0.0464424	2.895
TIMM8A	0.0174379	1.336
TIMM8B	0.0396655	1.488
TMEM263	0.0397853	-1.349
TUFM	0.0391875	1.987
UHRF1BP1	0.0427359	-1.201
UQCRC1	0.037416	1.181
UQCRFS1	0.0268206	1.12
UQCRH	0.0489588	1.227
VDAC3	0.0424307	2.6
