## Supplementary Table 9 for "Multi-omic analysis of bat versus human fibroblasts reveals altered central metabolism"

### Sheet: Sheet1
		PaLung model				WI38 model
Reaction Name	Rxn Formula	Mean Flux	Stdev	Median Flux	MAD	Mean Flux	Stdev	Median Flux	MAD	EffectSize	FDR
CI_MitoCore	h[m] + 3.996 PMF[m] + nadh[m] + 0.002 o2[m] + 0.999 q10[m] <=> 3.996 PMF[c] + nad[m] + 0.002 o2s[m] + 0.999 q10h2[m]	29.2236	0.199649	29.1625	0.112139	7.09519	3.39018	7.46436	2.7694	12.3284	0
SPODMm	2 h[m] + 2 o2s[m] <=> h2o2[m] + o2[m]	0.0292236	0.000199649	0.0291625	0.000112139	0.00709519	0.00339018	0.00746436	0.0027694	12.3284	0
CIII_MitoCore	2 ficytC[m] + 2 PMF[m] + q10h2[m] <=> 2 focytC[m] + 4 PMF[c] + q10[m]	30.6382	0.164629	30.6876	0.0842864	37.6601	1.55902	38.0722	0.908568	8.14772	0
CIV_MitoCore	4 focytC[m] + 8 PMF[m] + o2[m] <=> 4 ficytC[m] + 4 PMF[c] + 2 h2o[m]	15.3191	0.0823144	15.3438	0.0421432	18.8301	0.779511	19.0361	0.454284	8.14772	0
O2tm	o2[c] <=> o2[m]	15.3614	0.0814303	15.3867	0.0415457	18.857	0.779258	19.0638	0.452758	8.12283	0
O2t	<=> o2[c]	15.4364	0.0859864	15.4536	0.0462866	18.9174	0.778531	19.1235	0.456126	8.05296	0
r2534	<=> thr_L[c]	0.000290017	0.000267776	0.00020735	0.0001426	0.00740297	0.00316012	0.00785334	0.00247676	4.15004	0
AKGDm	akg[m] + coa[m] + nad[m] <=> co2[m] + nadh[m] + succoa[m]	0.139628	0.12121	0.106439	0.0692359	2.67389	1.53715	2.542	1.20567	3.05636	0
CII_MitoCore	q10[m] + succ[m] <=> fum[m] + q10h2[m]	-0.0786028	0.180242	-0.0764487	0.107282	2.45803	1.53776	2.35256	1.20337	2.953	0
r1446	btcoa[m] + q10[m] <=> b2coa[m] + q10h2[m]	0.0273143	0.021187	0.0230325	0.0135162	0.341041	0.191407	0.329309	0.15071	2.95142	0
ECOAH1m	3hbcoa[m] <=> b2coa[m] + h2o[m]	-0.0512185	0.0216473	-0.0470051	0.0134465	-0.365466	0.191323	-0.354094	0.150254	2.95109	0
HACD1m	aacoa[m] + h[m] + nadh[m] <=> 3hbcoa[m] + nad[m]	-0.0512185	0.0216473	-0.0470051	0.0134465	-0.365466	0.191323	-0.354094	0.150254	2.95109	0
r0733	HC01407[m] + nad[m] <=> h[m] + HC01408[m] + nadh[m]	0.0242858	0.0212683	0.0202434	0.0136216	0.338095	0.191407	0.326928	0.1506	2.95107	0
r0734	h2o[m] + HC01410[m] <=> HC01407[m]	0.0242858	0.0212683	0.0202434	0.0136216	0.338095	0.191407	0.326928	0.1506	2.95107	0
r0728	HC01403[m] <=> dc2coa[m] + h2o[m]	-0.0242858	0.0212683	-0.0202434	0.0136216	-0.338095	0.191407	-0.326928	0.1506	2.95107	0
r0732	coa[m] + HC01406[m] <=> accoa[m] + HC01409[m]	0.0242858	0.0212683	0.0202434	0.0136216	0.338095	0.191407	0.326928	0.1506	2.95107	0
MTPC16_MitoCore	3hexdcoa[m] + coa[m] + h2o[m] + nad[m] <=> accoa[m] + h[m] + nadh[m] + tetd7ecoa[m]	0.0242858	0.0212683	0.0202434	0.0136216	0.338095	0.191407	0.326928	0.1506	2.95107	0
r0634	accoa[m] + occoa[m] <=> 3odcoa[m] + coa[m]	-0.0242858	0.0212683	-0.0202434	0.0136216	-0.338095	0.191407	-0.326928	0.1506	2.95107	0
r0287	coa[m] + HC01408[m] <=> accoa[m] + btcoa[m]	0.0242858	0.0212683	0.0202434	0.0136216	0.338095	0.191407	0.326928	0.1506	2.95107	0
r0660	HC01401[m] <=> dd2coa[m] + h2o[m]	-0.0242858	0.0212683	-0.0202434	0.0136216	-0.338095	0.191407	-0.326928	0.1506	2.95107	0
r0726	HC01403[m] + nad[m] <=> 3odcoa[m] + h[m] + nadh[m]	0.0242858	0.0212683	0.0202434	0.0136216	0.338095	0.191407	0.326928	0.1506	2.95107	0
MTPC14_MitoCore	3tetd7ecoa[m] + coa[m] + h2o[m] + nad[m] <=> accoa[m] + ddcacoa[m] + h[m] + nadh[m]	0.0242858	0.0212683	0.0202434	0.0136216	0.338095	0.191407	0.326928	0.1506	2.95107	0
r0730	HC01405[m] + nad[m] <=> h[m] + HC01406[m] + nadh[m]	0.0242858	0.0212683	0.0202434	0.0136216	0.338095	0.191407	0.326928	0.1506	2.95107	0
r0724	accoa[m] + dcacoa[m] <=> 3oddcoa[m] + coa[m]	-0.0242858	0.0212683	-0.0202434	0.0136216	-0.338095	0.191407	-0.326928	0.1506	2.95107	0
r0731	h2o[m] + HC01415[m] <=> HC01405[m]	0.0242858	0.0212683	0.0202434	0.0136216	0.338095	0.191407	0.326928	0.1506	2.95107	0
r0722	HC01401[m] + nad[m] <=> 3oddcoa[m] + h[m] + nadh[m]	0.0242858	0.0212683	0.0202434	0.0136216	0.338095	0.191407	0.326928	0.1506	2.95107	0
CO2t	<=> co2[c]	-1.9277	0.478218	-1.87513	0.29768	-7.15838	3.13562	-6.94606	2.45032	2.8948	0
ACACT1rm	2 accoa[m] <=> aacoa[m] + coa[m]	-0.119115	0.0373593	-0.118703	0.0272049	-0.454742	0.196452	-0.441432	0.15204	2.87093	0
CO2tm	co2[c] <=> co2[m]	-1.17022	0.500183	-1.1443	0.31276	-6.40319	3.16722	-6.18093	2.47756	2.85377	0
ASPTA	akg[c] + asp_L[c] <=> glu_L[c] + oaa[c]	29.7619	0.739816	29.8379	0.480352	16.5152	8.62483	16.4634	6.64106	2.82908	0
MDH	mal_L[c] + nad[c] <=> h[c] + nadh[c] + oaa[c]	-29.9556	0.726917	-30.0152	0.477128	-16.735	8.61929	-16.7181	6.61409	2.82908	0
ASPTAm	akg[m] + asp_L[m] <=> glu_L[m] + oaa[m]	-29.6472	0.739579	-29.7223	0.479091	-16.4045	8.62504	-16.3472	6.6283	2.82823	0
ASPGLUmB_MitoCore	asp_L[m] + glu_L[c] + h[c] + PMF[c] <=> asp_L[c] + glu_L[m] + h[m] + PMF[m]	29.6468	0.739583	29.7216	0.478882	16.4042	8.62503	16.3471	6.62808	2.82822	0
MDHm	mal_L[m] + nad[m] <=> h[m] + nadh[m] + oaa[m]	29.3896	0.613785	29.4311	0.40987	18.7035	7.35006	18.5658	5.59236	2.68365	0
GHMT2rm	ser_L[m] + thf[m] <=> gly[m] + h2o[m] + mlthf[m]	0.0319821	0.0252719	0.0305715	0.0157508	1.95562e-14	1.02303e-13	2.57541e-14	7.6137e-14	2.53104	0
r1435	ser_L[c] <=> ser_L[m]	0.0323462	0.0252735	0.031006	0.0157097	0.000323519	0.000311382	0.000225204	0.000155829	2.50325	0
H2Ot	<=> h2o[c]	-32.1854	0.736267	-32.1433	0.485943	-22.2313	7.33321	-22.4216	5.37063	2.4671	0
ADK1	amp[c] + atp[c] <=> 2 adp[c]	0.366652	0.242618	0.313783	0.162385	2.13097	1.27056	1.77926	0.677345	2.33193	0
PPA	h2o[c] + ppi[c] <=> h[c] + 2 pi[c]	0.366652	0.242618	0.313783	0.162385	2.13097	1.27056	1.77926	0.677345	2.33193	0
r1451	dcacoa[m] + q10[m] <=> dc2coa[m] + q10h2[m]	0.202137	0.15675	0.161116	0.092479	3.88244	3.02779	3.10185	1.78046	2.31136	0
ACSm	ac[m] + atp[m] + coa[m] <=> accoa[m] + amp[m] + ppi[m]	1.3549e-14	1.36436e-13	1.32956e-14	9.98525e-14	0.00113548	0.000982571	0.000863122	0.000583148	2.31124	0
r0205	glyc3p[c] + q10[m] <=> dhap[c] + q10h2[m]	0.174994	0.155659	0.132067	0.0870902	5.69578	4.67382	4.57406	2.9092	2.28628	0
r1450	HC01409[m] + q10[m] <=> HC01410[m] + q10h2[m]	0.199794	0.153044	0.16082	0.0883161	3.39862	2.65686	2.6837	1.57125	2.27682	0
ACADLC16_MitoCore	h2o[m] + pmtcoa[m] + q10[m] <=> 3hexdcoa[m] + q10h2[m]	0.214397	0.15745	0.175091	0.098314	3.7174	3.00684	2.85691	1.72446	2.21409	0
ACADLC14_MitoCore	h2o[m] + q10[m] + tetd7ecoa[m] <=> 3tetd7ecoa[m] + q10h2[m]	0.221612	0.164602	0.179336	0.0998769	3.75446	3.06295	2.87334	1.70614	2.18918	0
ACCOALm	atp[m] + coa[m] + ppa[m] <=> amp[m] + ppcoa[m] + ppi[m]	-3.09268e-14	1.3054e-13	-3.12515e-14	8.90481e-14	3.09528	2.84058	2.28106	1.53716	2.17933	0
ADK1m	amp[m] + atp[m] <=> 2 adp[m]	0.00302853	0.00173273	0.00304002	0.00149642	3.09936	2.84054	2.28402	1.53748	2.17877	0
G3PD1	glyc3p[c] + nad[c] <=> dhap[c] + h[c] + nadh[c]	-0.857918	0.293176	-0.845759	0.204327	-6.27916	4.68652	-5.15214	2.90281	2.17734	0
r1448	occoa[m] + q10[m] <=> HC01415[m] + q10h2[m]	0.226095	0.188537	0.169263	0.0970129	3.49949	2.8192	2.68029	1.60192	2.17665	0
r1447	ddcacoa[m] + q10[m] <=> dd2coa[m] + q10h2[m]	0.215194	0.173685	0.165614	0.0918742	3.78329	3.15674	2.84957	1.69614	2.14272	0
ASNS1	asp_L[c] + atp[c] + gln_L[c] + h2o[c] <=> amp[c] + asn_L[c] + glu_L[c] + h[c] + ppi[c]	0.0108726	0.0106094	0.00757965	0.00523015	1.34704	1.25099	0.982258	0.686232	2.11822	0
r0735	dcacoa[m] + nadp[m] <=> dc2coa[m] + h[m] + nadph[m]	-0.177851	0.156691	-0.134992	0.0931218	-3.54435	3.04043	-2.73607	1.77745	2.10596	0
r0791	h[m] + HC01410[m] + nadph[m] <=> HC01409[m] + nadp[m]	0.175508	0.153577	0.132788	0.0866707	3.06053	2.64917	2.36177	1.57801	2.05871	0
MECR16C_MitoCore	3hexdcoa[m] + h[m] + nadph[m] <=> nadp[m] + pmtcoa[m]	0.190112	0.158666	0.149639	0.0989376	3.37931	3.00918	2.48787	1.71337	2.01348	0
MECR14C_MitoCore	3tetd7ecoa[m] + h[m] + nadph[m] <=> nadp[m] + tetd7ecoa[m]	0.197326	0.165927	0.153619	0.0994804	3.41636	3.06725	2.52084	1.69569	1.99125	0
r0633	nadp[m] + occoa[m] <=> h[m] + HC01415[m] + nadph[m]	-0.201809	0.189523	-0.144562	0.0983307	-3.16139	2.8238	-2.36098	1.59865	1.96433	0
r0638	ddcacoa[m] + nadp[m] <=> dd2coa[m] + h[m] + nadph[m]	-0.190908	0.174649	-0.139468	0.0936298	-3.44519	3.16665	-2.54515	1.71291	1.94791	0
r2435	crn[m] + pmtcrn[c] <=> crn[c] + pmtcrn[m]	0.331477	0.241674	0.277539	0.160323	0.759409	0.199787	0.795759	0.138884	1.93871	0
C160CPT1	crn[c] + pmtcoa[c] <=> coa[c] + pmtcrn[c]	0.331477	0.241674	0.277539	0.160323	0.759409	0.199787	0.795759	0.138884	1.93871	0
C160CPT2	coa[m] + pmtcrn[m] <=> crn[m] + pmtcoa[m]	0.331477	0.241674	0.277539	0.160323	0.759409	0.199787	0.795759	0.138884	1.93871	0
FACOAL160i	atp[c] + coa[c] + hdca[c] <=> amp[c] + pmtcoa[c] + ppi[c]	0.331477	0.241674	0.277539	0.160323	0.759409	0.199787	0.795759	0.138884	1.93871	0
PPAtmB_MitoCore	0.82 PMF[m] + ppa[c] <=> 0.82 PMF[c] + ppa[m]	-3.17627e-14	1.55992e-13	-3.07014e-14	1.08027e-13	-0.0939984	0.0971428	-0.0671232	0.0441994	1.93526	0
PPAt	<=> ppa[c]	-7.42173e-14	1.87405e-13	-7.47585e-14	1.34497e-13	-0.0939984	0.0971428	-0.0671232	0.0441994	1.93526	0
HDCAtr	<=> hdca[c]	0.294403	0.241057	0.241043	0.16054	0.719076	0.200083	0.753784	0.141714	1.92535	0
PPAm	h2o[m] + ppi[m] <=> h[m] + 2 pi[m]	0.879981	0.393077	0.833739	0.279923	3.91836	2.83423	3.11326	1.53192	1.88292	0
MMEm	mmcoa_R[m] <=> mmcoa_S[m]	-0.010074	0.00351921	-0.0102856	0.00262183	0.0801141	0.0973687	0.0530539	0.0442597	1.78789	0
MMMm	mmcoa_R[m] <=> succoa[m]	0.010074	0.00351921	0.0102856	0.00262183	-0.0801141	0.0973687	-0.0530539	0.0442597	1.78789	0
NADHt_MitoCore	<=> nadh[c]	29.6436	0.898954	29.7244	0.583925	21.787	8.96313	22.3621	7.03826	1.59329	0
NADt_MitoCore	<=> nad[c]	-29.6436	0.898954	-29.7244	0.583925	-21.787	8.96313	-22.3621	7.03826	1.59329	0
NH4t3r	nh4[c] <=> h[c]	0.0699957	0.038119	0.0690653	0.0251316	0.125948	0.0374474	0.127583	0.0248029	1.48089	0
GLYtm	gly[c] <=> gly[m]	0.00614824	0.031744	0.00574864	0.0167988	0.0436848	0.0195042	0.0413227	0.0133506	1.46489	0
FCLTm	fe2[m] + ppp9[m] <=> 2 h[m] + pheme[m]	0.00870159	0.00488129	0.00784092	0.00304772	0.00377528	0.00187979	0.00352028	0.00127496	1.45726	0
PPPGOmB_MitoCore	3 o2[m] + 2 pppg9[c] <=> 6 h2o[m] + 2 ppp9[m]	0.00435079	0.00244064	0.00392046	0.00152386	0.00188764	0.000939896	0.00176014	0.000637479	1.45726	0
UPPDC1	4 h[c] + uppg3[c] <=> 4 co2[c] + cpppg3[c]	0.00870159	0.00488129	0.00784092	0.00304772	0.00377528	0.00187979	0.00352028	0.00127496	1.45726	0
HMBS	h2o[c] + 4 ppbng[c] <=> hmbil[c] + 4 nh4[c]	0.00870159	0.00488129	0.00784092	0.00304772	0.00377528	0.00187979	0.00352028	0.00127496	1.45726	0
CPPPGO	cpppg3[c] + 2 h[c] + o2[c] <=> 2 co2[c] + 2 h2o[c] + pppg9[c]	0.00870159	0.00488129	0.00784092	0.00304772	0.00377528	0.00187979	0.00352028	0.00127496	1.45726	0
UPP3S	hmbil[c] <=> h2o[c] + uppg3[c]	0.00870159	0.00488129	0.00784092	0.00304772	0.00377528	0.00187979	0.00352028	0.00127496	1.45726	0
FE2tm	fe2[c] + 1.64 PMF[c] <=> fe2[m] + 1.64 PMF[m]	0.00870159	0.00488129	0.00784092	0.00304772	0.00377528	0.00187979	0.00352028	0.00127496	1.45726	0
5AOPtm	5aop[m] <=> 5aop[c]	0.0696127	0.0390503	0.0627274	0.0243817	0.0302022	0.0150383	0.0281623	0.0101997	1.45726	0
PPBNGS	2 5aop[c] <=> h[c] + 2 h2o[c] + ppbng[c]	0.0348064	0.0195252	0.0313637	0.0121909	0.0151011	0.00751917	0.0140811	0.00509983	1.45726	0
ALASm	gly[m] + h[m] + succoa[m] <=> 5aop[m] + co2[m] + coa[m]	0.0696127	0.0390503	0.0627274	0.0243817	0.0302022	0.0150383	0.0281623	0.0101997	1.45726	0
r1154	2obut[m] + coa[m] + nad[m] <=> co2[m] + nadh[m] + ppcoa[m]	0.00209254	0.00129495	0.0020239	0.00110279	0.0057441	0.00381604	0.00521218	0.00285064	1.42891	0
r1155	2obut[c] + h[c] + 0.18 PMF[c] <=> 2obut[m] + h[m] + 0.18 PMF[m]	0.00209254	0.00129495	0.0020239	0.00110279	0.0057441	0.00381604	0.00521218	0.00285064	1.42891	0
2HBO	2hb[c] + nad[c] <=> 2obut[c] + h[c] + nadh[c]	-0.00217109	0.0012838	-0.00213686	0.00107538	-0.00566251	0.00380142	-0.00513933	0.00293884	1.37316	0
2HBt2	<=> 2hb[c] + h[c]	-0.00217109	0.0012838	-0.00213686	0.00107538	-0.00566251	0.00380142	-0.00513933	0.00293884	1.37316	0
PHEMEtm	atp[m] + 1.64 PMF[c] + pheme[m] <=> adp[m] + h[m] + 1.64 PMF[m] + pheme[c] + pi[m]	0.00582776	0.0039273	0.00501821	0.00246577	0.00254018	0.00155508	0.00226199	0.0010084	1.19933	0
r1512	<=> bilirub[c]	-0.00582776	0.0039273	-0.00501821	0.00246577	-0.00254018	0.00155508	-0.00226199	0.0010084	1.19933	0
HOXG	5 h[c] + 3 nadph[c] + 3 o2[c] + pheme[c] <=> biliverd[c] + co[c] + fe2[c] + 3 h2o[c] + 3 nadp[c]	0.00582776	0.0039273	0.00501821	0.00246577	0.00254018	0.00155508	0.00226199	0.0010084	1.19933	0
COt	co[c] <=>	0.00582776	0.0039273	0.00501821	0.00246577	0.00254018	0.00155508	0.00226199	0.0010084	1.19933	0
GTHPm	2 gthrd[m] + h2o2[m] <=> gthox[m] + 2 h2o[m]	0.0292236	0.000199649	0.0291625	0.000112139	0.0212691	0.013845	0.0174589	0.00665326	1.13274	0
GTHOm	gthox[m] + h[m] + nadph[m] <=> 2 gthrd[m] + nadp[m]	0.0292236	0.000199649	0.0291625	0.000112139	0.0212691	0.013845	0.0174589	0.00665326	1.13274	0
GHMT2r	ser_L[c] + thf[c] <=> gly[c] + h2o[c] + mlthf[c]	0.0225131	0.0222498	0.0157741	0.0108784	0.0466717	0.0216063	0.0453021	0.0150097	1.10172	0
FTHFDH	10fthf[c] + h2o[c] + nadp[c] <=> co2[c] + h[c] + nadph[c] + thf[c]	0.0225131	0.0222498	0.0157741	0.0108784	0.0466717	0.0216063	0.0453021	0.0150097	1.10172	0
MTHFD	mlthf[c] + nadp[c] <=> methf[c] + nadph[c]	0.0225131	0.0222498	0.0157741	0.0108784	0.0466717	0.0216063	0.0453021	0.0150097	1.10172	0
MTHFC	h2o[c] + methf[c] <=> 10fthf[c] + h[c]	0.0225131	0.0222498	0.0157741	0.0108784	0.0466717	0.0216063	0.0453021	0.0150097	1.10172	0
