## Supplementary Table 10 for "Multi-omic analysis of bat versus human fibroblasts reveals altered central metabolism"

### Sheet: Sheet1
Absolute Concentration of 116 Compounds
ID	HMT DB				Concentration (pmol/106 cells)										Comparative Analysis
	Compound name	Pathway Label	PubChem CID	HMDB ID	human			bat			human		bat		bat vs human			human vs bat
					WI38-1	WI38-2	WI38-3	PaLung-1	PaLung-2	PaLung-3	Mean	S.D.	Mean	S.D.	Ratio ¶	p-value ||		Ratio ¶	p-value ||
A_0001	NAD+	NAD+	5893	HMDB0000902	2352.32	2395.08	2493.08	1198.44	1233.31	1114.45	2413.49	72.1673	1182.06	61.0976	0.489773	2.8421e-05	***	2.04176	2.8421e-05	***
A_0002	cAMP	cAMP	6076	HMDB0000058	3.98487	4.66269	4.15032	3.14601	2.249	3.2043	4.26596	0.353397	2.86644	0.535506	0.671932	0.025222	*	1.48824	0.025222	*
A_0003	cGMP	cGMP	24316	HMDB0001314	N.D.	N.D.	N.D.	N.D.	N.D.	N.D.	N.A.	N.A.	N.A.	N.A.	N.A.	N.A.		N.A.	N.A.
A_0004	NADH	NADH	439153	HMDB0001487	83.6814	79.7584	82.8776	141.119	N.D.	N.D.	82.1058	2.0723	141.119	N.A.	1.71875	N.A.		0.581818	N.A.
A_0005	Xanthine	Xanthine	1188	HMDB0000292	47.6549	39.5421	44.3246	34.1283	33.8195	28.3598	43.8405	4.07801	32.1026	3.245	0.732257	0.019239	*	1.36564	0.019239	*
A_0006	ADP-ribose	ADP-Rib	445794	HMDB0001178	59.7445	59.4497	58.8876	42.1874	58.3252	53.2491	59.3606	0.43537	51.2539	8.25184	0.863432	0.23069		1.15817	0.23069
A_0007	Mevalonic acid	Mevalonic acid	134965	HMDB0000227	N.D.	N.D.	N.D.	N.D.	N.D.	N.D.	N.A.	N.A.	N.A.	N.A.	N.A.	N.A.		N.A.	N.A.
A_0008	UDP-glucose	UDP-Glc	8629	HMDB0000286	1814.44	1851.34	1700.43	1543.93	1581.39	1627.78	1788.74	78.6695	1584.37	42.0056	0.885746	0.027643	*	1.12899	0.027643	*
A_0009	Uric acid	Uric acid	1175	HMDB0000289	N.D.	N.D.	N.D.	N.D.	N.D.	N.D.	N.A.	N.A.	N.A.	N.A.	N.A.	N.A.		N.A.	N.A.
A_0010	NADP+	NADP+	5886	HMDB0000217	49.1562	51.4852	53.7502	67.2037	57.0565	60.3239	51.4639	2.2971	61.528	5.17963	1.19556	0.06064		0.836429	0.06064
A_0011	IMP	IMP	8582	HMDB0000175	19.4608	22.0203	18.3341	450.658	626.054	633.908	19.9384	1.88894	570.207	103.607	28.5984	0.011591	*	0.034967	0.011591	*
A_0012	Sedoheptulose 7-phosphate	S7P	165007	HMDB0001068	N.D.	N.D.	N.D.	N.D.	N.D.	N.D.	N.A.	N.A.	N.A.	N.A.	N.A.	N.A.		N.A.	N.A.
A_0013	Glucose 6-phosphate	G6P	5958	HMDB0001401	677.758	645.084	532.414	109.938	94.5924	93.9268	618.419	76.253	99.4858	9.05812	0.160871	0.006519	**	6.21615	0.006519	**
A_0014	Fructose 6-phosphate	F6P	603	HMDB0000124	206.621	186.916	174.464	139.134	112.403	131.793	189.334	16.2143	127.776	13.8108	0.674873	0.0079618	**	1.48176	0.0079618	**
A_0015	Fructose 1-phosphate	D-F1P	439394	HMDB0001076	49.2668	49.9935	33.9034	N.D.	N.D.	N.D.	44.3879	9.08713	N.A.	N.A.	<1	N.A.		1<	N.A.
A_0016	Galactose 1-phosphate	Gal1P	123912	HMDB0000645	39.6813	28.6786	26.7457	16.4219	13.7796	14.767	31.7019	6.97762	14.9895	1.33512	0.472828	0.04902	*	2.11493	0.04902	*
A_0017	Glucose 1-phosphate	G1P	65533	HMDB0001586	48.6644	47.4676	33.9848	N.D.	N.D.	N.D.	43.3723	8.15173	N.A.	N.A.	<1	N.A.		1<	N.A.
A_0018	Acetoacetyl CoA	AAcCoA	92153	HMDB0001484	N.D.	N.D.	N.D.	N.D.	N.D.	N.D.	N.A.	N.A.	N.A.	N.A.	N.A.	N.A.		N.A.	N.A.
A_0019	Acetyl CoA	AcCoA	444493	HMDB0001206	29.1126	24.7894	26.0098	18.0389	17.7298	22.0431	26.6372	2.22884	19.2706	2.40603	0.723446	0.017881	*	1.38227	0.017881	*
A_0020	Folic acid	Folic acid	6037	HMDB0000121	1.86658	2.01903	2.05282	3.14042	2.31864	1.79836	1.97948	0.0992219	2.41914	0.676651	1.22211	0.37728		0.818258	0.37728
A_0021	Ribose 5-phosphate	R5P	439167	HMDB0001548	91.57	84.5052	68.2774	72.7505	65.2382	65.5256	81.4509	11.9429	67.8381	4.25671	0.832871	0.17799		1.20067	0.17799
A_0022	CoA	CoA	87642	HMDB0001423	8.10961	7.33109	7.14657	11.6219	11.092	10.8779	7.52909	0.511137	11.1973	0.383046	1.4872	0.00083148	***	0.672405	0.00083148	***
A_0023	Ribose 1-phosphate	R1P	439236	HMDB0001489	16.8645	27.9114	32.4128	21.8315	23.3109	27.8613	25.7296	8.00046	24.3346	3.14255	0.945782	0.79946		1.05733	0.79946
A_0024	Ribulose 5-phosphate	Ru5P	439184	HMDB0000618	73.0547	75.2846	75.3272	54.5856	47.669	46.5118	74.5555	1.29992	49.5888	4.36588	0.665126	0.0062973	**	1.50348	0.0062973	**
A_0025	Xylulose 5-phosphate	X5P	439190	HMDB0000868	83.5717	64.8136	59.9579	N.D.	N.D.	N.D.	69.4477	12.4703	N.A.	N.A.	<1	N.A.		1<	N.A.
A_0026	Erythrose 4-phosphate	E4P	122357	HMDB0001321	15.8138	21.5696	21.8804	18.3366	20.0878	17.85	19.7546	3.41639	18.7581	1.17694	0.949557	0.67194		1.05312	0.67194
A_0027	HMG CoA	HMG-CoA	445127	HMDB0001375	6.71852	5.89565	5.82663	10.0619	9.31609	10.2621	6.14693	0.49621	9.88004	0.498555	1.60731	0.00077801	***	0.622156	0.00077801	***
A_0028	Glyceraldehyde 3-phosphate	Glyceraldehyde 3-phosphate	729	HMDB0001112	245.562	200.336	178.381	552.202	713.38	624.611	208.093	34.2556	630.064	80.7276	3.0278	0.0053281	**	0.330272	0.0053281	**
A_0029	NADPH	NADPH	5884	HMDB0000221	N.D.	53.2355	56.3478	95.5198	N.D.	N.D.	54.7916	2.20072	95.5198	N.A.	1.74333	N.A.		0.573615	N.A.
A_0030	Malonyl CoA	Malonyl-CoA	644066	HMDB0001175	6.37799	7.76827	8.50712	N.D.	N.D.	N.D.	7.55113	1.08105	N.A.	N.A.	<1	N.A.		1<	N.A.
A_0031	Phosphocreatine	Phosphocreatine	9548602	HMDB0001511	491.719	401.217	300.668	758.53	620.933	822.519	397.868	95.5692	733.994	103.008	1.84482	0.014505	*	0.542059	0.014505	*
A_0032	XMP	XMP	73323	HMDB0001554	3.28965	2.85439	3.06383	3.90322	3.51457	6.35888	3.06929	0.217679	4.59222	1.54226	1.49618	0.22764		0.668367	0.22764
A_0033	Dihydroxyacetone phosphate	DHAP	668	HMDB0001473	1352.96	1247.45	1094.4	1653.05	1552.77	1543	1231.6	130.004	1582.94	60.9139	1.28527	0.026833	*	0.778048	0.026833	*
A_0034	Adenylosuccinic acid	Succinyl AMP	447145	HMDB0000536	3.94579	3.99453	3.98448	13.2689	14.1256	15.5136	3.97494	0.0257338	14.3027	1.13279	3.59822	0.0039709	**	0.277916	0.0039709	**
A_0035	Fructose 1,6-diphosphate	F1,6P	172313	HMDB0001058	3937.21	3916.18	3681.54	5263.46	5740.54	5406.5	3844.98	141.927	5470.17	244.828	1.42268	0.0016181	**	0.702899	0.0016181	**
A_0036	6-Phosphogluconic acid	6-PG	91493	HMDB0001316	232.481	219.854	194.457	76.1914	61.6334	55.8824	215.597	19.3661	64.5691	10.468	0.29949	0.0011355	**	3.33901	0.0011355	**
A_0037	N-Carbamoylaspartic acid	Carbamoyl-Asp	93072	HMDB0000828	25.6024	22.1063	20.5694	9.95836	12.069	9.79252	22.7594	2.57927	10.6066	1.26917	0.466034	0.0057956	**	2.14577	0.0057956	**
A_0038	PRPP	PRPP	7339	HMDB0000280	68.3491	64.5186	65.6469	39.8713	37.2236	37.2538	66.1715	1.96843	38.1162	1.51998	0.576021	6.4142e-05	***	1.73605	6.4142e-05	***
A_0039	2-Phosphoglyceric acid	2-PG	439278	HMDB0003391	17.0778	19.086	21.7116	20.6763	24.8356	19.4052	19.2918	2.32373	21.639	2.84035	1.12167	0.33232		0.891528	0.33232
A_0040	2,3-Diphosphoglyceric acid	Diphosphoglycerate	186004	HMDB0001294	455.648	496.628	485.097	1173.34	1261.93	1261.4	479.124	21.1326	1232.22	50.9936	2.57183	0.00035614	***	0.388829	0.00035614	***
A_0041	3-Phosphoglyceric acid	3-PG	439183	HMDB0000807	186.479	211.634	261.945	243.763	207.247	200.48	220.019	38.4253	217.163	23.2834	0.98702	0.9187		1.01315	0.9187
A_0042	Phosphoenolpyruvic acid	PEP	1005	HMDB0000263	N.D.	N.D.	0.445788	N.D.	N.D.	N.D.	0.445788	N.A.	N.A.	N.A.	<1	N.A.		1<	N.A.
A_0043	GMP	GMP	6804	HMDB0001397	25.7621	33.414	26.0737	85.0574	88.7533	92.6117	28.4166	4.3307	88.8075	3.77743	3.1252	6.1196e-05	***	0.31998	6.1196e-05	***
A_0044	AMP	AMP	6083	HMDB0000045	97.3078	94.3958	91.5795	305.941	275.626	236.586	94.4277	2.86427	272.718	34.769	2.88811	0.01201	*	0.346247	0.01201	*
A_0045	2-Oxoisovaleric acid	2-KIV	49	HMDB0000019	N.D.	N.D.	N.D.	N.D.	N.D.	N.D.	N.A.	N.A.	N.A.	N.A.	N.A.	N.A.		N.A.	N.A.
A_0046	GDP	GDP	8977	HMDB0001201	113.368	120.928	126.779	199.233	185.278	154.096	120.358	6.72351	179.535	23.11	1.49167	0.038484	*	0.670389	0.038484	*
A_0047	Lactic acid	Lactic acid	612	HMDB0000190,HMDB0001311	25643.1	24251	27589.3	12548.4	11242.2	10670.2	25827.8	1676.79	11487	962.748	0.444752	0.00074603	***	2.24845	0.00074603	***
A_0048	ADP	ADP	6022	HMDB0001341	665.566	693.447	776.663	1164.16	1128.89	1038.07	711.892	57.8001	1110.38	65.0504	1.55975	0.0014482	**	0.641127	0.0014482	**
A_0049	GTP	GTP	6830	HMDB0001273	2419.34	2316.66	2346.09	1210.61	1245.44	1241.14	2360.7	52.8781	1232.4	18.9862	0.522048	0.00019723	***	1.91553	0.00019723	***
A_0050	Glyoxylic acid	Glyoxylic acid	760	HMDB0000119	N.D.	N.D.	N.D.	N.D.	N.D.	N.D.	N.A.	N.A.	N.A.	N.A.	N.A.	N.A.		N.A.	N.A.
A_0051	ATP	ATP	5957	HMDB0000538	9143.17	9287.38	9368.86	3897	3711.52	3952.4	9266.47	114.29	3853.64	126.156	0.415869	7.2819e-07	***	2.4046	7.2819e-07	***
A_0052	Glycerol 3-phosphate	Glycerol 3-phosphate	439162	HMDB0000126	308.708	276.138	310.605	350.032	343.281	386.241	298.484	19.3751	359.851	23.1023	1.2056	0.025558	*	0.829465	0.025558	*
A_0053	Glycolic acid	Glycolic acid	757	HMDB0000115	N.D.	100.51	N.D.	N.D.	391.607	272.071	100.51	N.A.	331.839	84.5242	3.30155	N.A.		0.302888	N.A.
A_0054	Pyruvic acid	Pyruvic acid	1060	HMDB0000243	231.178	180.98	201.035	292.331	292.639	318.944	204.398	25.267	301.305	15.277	1.47411	0.0083624	**	0.678374	0.0083624	**
A_0055	N-Acetylglutamic acid	N-AcGlu	70914	HMDB0001138	25.7039	31.7118	30.0788	27.6208	19.6944	19.6054	29.1648	3.10646	22.3069	4.60222	0.764855	0.10877		1.30744	0.10877
A_0056	2-Hydroxyglutaric acid	2-Hydroxyglutaric acid	43	HMDB0000606,HMDB0000694	39.8905	33.4606	39.8885	50.0712	55.3844	52.4532	37.7465	3.71171	52.6363	2.66131	1.39447	0.0064681	**	0.71712	0.0064681	**
A_0057	Carbamoylphosphate	Carbamoyl-P	278	HMDB0001096	N.D.	N.D.	N.D.	N.D.	N.D.	74.1037	N.A.	N.A.	74.1037	N.A.	1<	N.A.		<1	N.A.
A_0058	Succinic acid	Succinic acid	1110	HMDB0000254	492.572	478.267	548.231	381.154	354.221	352.237	506.356	36.9628	362.537	16.1526	0.715973	0.011123	*	1.3967	0.011123	*
A_0059	Malic acid	Malic acid	525	HMDB0000156,HMDB0000744	2354.65	2448.25	2736.21	211.14	265.529	293.277	2513.03	198.857	256.649	41.7826	0.102127	0.0018013	**	9.79173	0.0018013	**
A_0060	2-Oxoglutaric acid	2-OG	51	HMDB0000208	N.D.	N.D.	N.D.	N.D.	N.D.	N.D.	N.A.	N.A.	N.A.	N.A.	N.A.	N.A.		N.A.	N.A.
A_0061	Fumaric acid	Fumaric acid	444972	HMDB0000134	462.058	452.497	507.198	73.3042	57.2105	71.5351	473.917	29.2155	67.3499	8.82544	0.142113	0.00077609	***	7.03664	0.00077609	***
A_0062	Citric acid	Citric acid	311	HMDB0000094	2478.15	2270.38	2411.2	1339.78	1389.65	1332.35	2386.58	106.052	1353.92	31.1608	0.567308	0.0018581	**	1.76271	0.0018581	**
A_0063	cis-Aconitic acid	cis-Aconitic acid	643757	HMDB0000072	57.6458	51.1656	53.062	24.4992	18.187	18.6143	53.9578	3.33167	20.4335	3.52746	0.378694	0.00028462	***	2.64065	0.00028462	***
A_0064	Isocitric acid	Isocitric acid	1198	HMDB0000193	49.8907	63.2197	89.8994	N.D.	N.D.	N.D.	67.6699	20.3723	N.A.	N.A.	<1	N.A.		1<	N.A.
C_0001	Urea	Urea	1176	HMDB0000294	N.D.	N.D.	N.D.	N.D.	N.D.	N.D.	N.A.	N.A.	N.A.	N.A.	N.A.	N.A.		N.A.	N.A.
C_0002	Gly	Gly	750	HMDB0000123	24307.2	22607.3	21737.1	9857.7	10531.9	10572.5	22883.9	1307.19	10320.7	401.496	0.451004	0.001814	**	2.21727	0.001814	**
C_0003	Putrescine	Putrescine	1045	HMDB0001414	N.D.	N.D.	N.D.	N.D.	N.D.	N.D.	N.A.	N.A.	N.A.	N.A.	N.A.	N.A.		N.A.	N.A.
C_0004	Ala	Ala	602	HMDB0000161,HMDB0001310	41203.7	38676.5	40866.5	11938.4	11644.3	11543.4	40248.9	1372.15	11708.7	205.216	0.290908	0.00060669	***	3.43752	0.00060669	***
C_0005	β-Ala	b-Ala	239	HMDB0000056	422.078	428.268	423.094	1977.61	1877.61	2113.9	424.48	3.31963	1989.71	118.605	4.6874	0.0018952	**	0.213338	0.0018952	**
C_0006	Sarcosine	Sarcosine	1088	HMDB0000271	224.545	129.483	209.138	N.D.	N.D.	N.D.	187.722	51.0213	N.A.	N.A.	<1	N.A.		1<	N.A.
C_0007	N,N-Dimethylglycine	DMG	673	HMDB0000092	N.D.	N.D.	N.D.	N.D.	N.D.	N.D.	N.A.	N.A.	N.A.	N.A.	N.A.	N.A.		N.A.	N.A.
C_0008	γ-Aminobutyric acid	g-Aminobutyric acid	119	HMDB0000112	249.975	238.598	274.441	526.962	452.787	468.559	254.338	18.3155	482.769	39.0759	1.89814	0.0034144	**	0.526832	0.0034144	**
C_0009	Choline	Choline	305	HMDB0000097	127.672	90.6559	52.459	858.558	842.797	795.235	90.2622	37.6078	832.197	32.9654	9.21977	1.5777e-05	***	0.108463	1.5777e-05	***
C_0010	Ser	Ser	617	HMDB0000187,HMDB0003406	41175.2	38109.1	38737.3	13256	13219.5	12711	39340.5	1619.65	13062.2	304.683	0.332028	0.00090028	***	3.01179	0.00090028	***
C_0011	Carnosine	Carnosine	439224	HMDB0000033	N.D.	N.D.	N.D.	1183.67	1137.9	1258.74	N.A.	N.A.	1193.44	61.0089	1<	N.A.		<1	N.A.
C_0012	Creatinine	Creatinine	588	HMDB0000562	227.018	224.18	242.565	456.653	313.864	342.778	231.254	9.89784	371.098	75.4895	1.60472	0.082521		0.623162	0.082521
C_0013	Pro	Pro	614	HMDB0000162,HMDB0003411	17069	16121.9	17025.3	13000.1	11737.3	11132.3	16738.8	534.635	11956.6	952.995	0.714305	0.0040315	**	1.39996	0.0040315	**
C_0014	Val	Val	1182	HMDB0000883	16022.6	14944.9	16280.9	7668.16	6689.54	6315.91	15749.5	708.63	6891.2	698.317	0.437551	0.00010331	***	2.28545	0.00010331	***
C_0015	Betaine	Betaine	247	HMDB0000043	428.958	417.286	417.266	N.D.	184.072	187.282	421.17	6.7446	185.677	2.26923	0.44086	4.6379e-05	***	2.26829	4.6379e-05	***
C_0016	Homoserine	Homoserine	12647	HMDB0000719	23.609	24.8059	24.4207	N.D.	N.D.	N.D.	24.2785	0.610936	N.A.	N.A.	<1	N.A.		1<	N.A.
C_0017	Thr	Thr	6288	HMDB0000167	72006.1	65802.5	65521.4	18867.8	18793.6	17106.3	67776.7	3665.52	18255.9	996.267	0.269354	0.00095965	***	3.71258	0.00095965	***
C_0018	Betaine aldehyde	BTL	249	HMDB0001252	N.D.	N.D.	N.D.	N.D.	N.D.	N.D.	N.A.	N.A.	N.A.	N.A.	N.A.	N.A.		N.A.	N.A.
C_0019	Cys	Cys	594	HMDB0000574,HMDB0003417	N.D.	N.D.	N.D.	N.D.	N.D.	N.D.	N.A.	N.A.	N.A.	N.A.	N.A.	N.A.		N.A.	N.A.
C_0020	Hydroxyproline	Hydroxyproline	5810	HMDB0000725	1001.83	908.957	940.591	642.225	560.816	571.48	950.458	47.2138	591.507	44.2453	0.622339	0.00066936	***	1.60684	0.00066936	***
C_0021	Creatine	Creatine	586	HMDB0000064	3845.97	3768.48	4270.69	22335.2	18029.6	18300.5	3961.72	270.373	19555.1	2411.46	4.93602	0.0072997	**	0.202592	0.0072997	**
C_0022	Leu	Leu	857	HMDB0000687	23711.8	23523	23828.8	8223.74	8006.86	7463.52	23687.8	154.304	7898.04	391.617	0.333422	2.9537e-05	***	2.9992	2.9537e-05	***
C_0023	Ile	Ile	791	HMDB0000172	15459.3	15474.3	15853.3	6871.82	6552.98	6036.01	15595.7	223.292	6486.94	421.801	0.415945	5.496e-05	***	2.40416	5.496e-05	***
C_0024	Asn	Asn	236	HMDB0000168,HMDB0033780	973.319	1005.41	1074.39	576.522	476.857	501.934	1017.71	51.644	518.438	51.8417	0.509419	0.00029351	***	1.96302	0.00029351	***
C_0025	Ornithine	Ornithine	389	HMDB0000214,HMDB0003374	178.781	185.807	196.417	302.1	253.653	271.185	187.002	8.87826	275.646	24.5295	1.47403	0.015747	*	0.678412	0.015747	*
C_0026	Asp	Asp	424	HMDB0000191,HMDB0006483	15632	15511.5	15818.9	3632.85	3454.36	3153.54	15654.1	154.854	3413.58	242.244	0.218063	1.4344e-06	***	4.58584	1.4344e-06	***
C_0027	Homocysteine	Homocysteine	778	HMDB0000742	N.D.	N.D.	N.D.	N.D.	N.D.	N.D.	N.A.	N.A.	N.A.	N.A.	N.A.	N.A.		N.A.	N.A.
C_0028	Adenine	Adenine	190	HMDB0000034	N.D.	N.D.	N.D.	N.D.	N.D.	N.D.	N.A.	N.A.	N.A.	N.A.	N.A.	N.A.		N.A.	N.A.
C_0029	Hypoxanthine	Hypoxanthine	790	HMDB0000157	N.D.	N.D.	N.D.	253.928	242.078	252.282	N.A.	N.A.	249.429	6.41941	1<	N.A.		<1	N.A.
C_0030	Spermidine	Spermidine	1102	HMDB0001257	68.4255	45.0838	43.2143	N.D.	N.D.	N.D.	52.2412	14.0471	N.A.	N.A.	<1	N.A.		1<	N.A.
C_0031	Gln	Gln	738	HMDB0000641,HMDB0003423	22904.3	22961.9	23511.8	4120.14	3821.32	4147.9	23126	335.365	4029.79	181.065	0.174253	2.5876e-06	***	5.73877	2.5876e-06	***
C_0032	Lys	Lys	866	HMDB0000182,HMDB0003405	1550.74	1441.72	1443.17	1061.24	910.523	928.818	1478.55	62.5282	966.862	82.2476	0.653927	0.0013722	**	1.52922	0.0013722	**
C_0033	Glu	Glu	611	HMDB0000148,HMDB0003339	126774	124193	130893	69337.8	67267.4	64394.4	127287	3379.66	66999.9	2482.51	0.52637	3.1408e-05	***	1.89981	3.1408e-05	***
C_0034	Met	Met	876	HMDB0000696	91.7132	210.687	74.8234	N.D.	N.D.	N.D.	125.741	74.0484	N.A.	N.A.	<1	N.A.		1<	N.A.
C_0035	Guanine	Guanine	764	HMDB0000132	N.D.	N.D.	N.D.	N.D.	N.D.	N.D.	N.A.	N.A.	N.A.	N.A.	N.A.	N.A.		N.A.	N.A.
C_0036	His	His	773	HMDB0000177	8159.06	7417.6	7001.48	2452.37	2272.41	2345.24	7526.05	586.361	2356.68	90.5233	0.313136	0.0035873	**	3.1935	0.0035873	**
C_0037	Carnitine	Carnitine	85	HMDB0000062	47.6466	54.6776	68.0364	213.62	175.091	161.274	56.7869	10.3573	183.328	27.1282	3.22836	0.0080657	**	0.309755	0.0080657	**
C_0038	Phe	Phe	994	HMDB0000159	11686.6	10972.6	11209.7	3545.69	3489.91	3340.12	11289.6	363.685	3458.57	106.308	0.30635	0.00029393	***	3.26425	0.00029393	***
C_0039	Arg	Arg	6322	HMDB0000517,HMDB0003416	1192.16	1128.76	1141.62	535.27	433.798	436.108	1154.18	33.5146	468.392	57.9295	0.405823	0.00026175	***	2.46413	0.00026175	***
C_0040	Citrulline	Citrulline	9750	HMDB0000904	348.075	353.19	350.708	150.442	114.623	132.284	350.657	2.55785	132.45	17.91	0.377719	0.0018812	**	2.64747	0.0018812	**
C_0041	Tyr	Tyr	1153	HMDB0000158	10158.3	9696.55	10487.8	3178.22	3107.65	2833.02	10114.2	397.442	3039.63	182.376	0.300531	0.0001602	***	3.32745	0.0001602	***
C_0042	S-Adenosylhomocysteine	SAH	439155	HMDB0000939	N.D.	N.D.	N.D.	N.D.	N.D.	N.D.	N.A.	N.A.	N.A.	N.A.	N.A.	N.A.		N.A.	N.A.
C_0043	Spermine	Spermine	1103	HMDB0001256	16.3663	N.D.	N.D.	N.D.	N.D.	N.D.	16.3663	N.A.	N.A.	N.A.	<1	N.A.		1<	N.A.
C_0044	Trp	Trp	1148	HMDB0000929	260.41	287.494	320.817	147.114	N.D.	102.887	289.574	30.2572	125	31.2735	0.43167	0.022229	*	2.31658	0.022229	*
C_0045	Cystathionine	Cystathionine	834	HMDB0000099	N.D.	N.D.	N.D.	N.D.	N.D.	N.D.	N.A.	N.A.	N.A.	N.A.	N.A.	N.A.		N.A.	N.A.
C_0046	Adenosine	Adenosine	60961	HMDB0000050	104.721	87.7056	99.9342	119.903	103.691	116.686	97.4537	8.7749	113.427	8.58365	1.1639	0.087308		0.859179	0.087308
C_0047	Inosine	Inosine	6021	HMDB0000195	N.D.	N.D.	N.D.	N.D.	544.187	649.821	N.A.	N.A.	597.004	74.6946	1<	N.A.		<1	N.A.
C_0048	Guanosine	Guanosine	6802	HMDB0000133	N.D.	N.D.	N.D.	N.D.	N.D.	N.D.	N.A.	N.A.	N.A.	N.A.	N.A.	N.A.		N.A.	N.A.
C_0049	Argininosuccinic acid	ArgSuccinate	16950	HMDB0000052	83.8147	97.6753	98.4725	N.D.	N.D.	N.D.	93.3208	8.24222	N.A.	N.A.	<1	N.A.		1<	N.A.
C_0050	Glutathione (GSSG)	GSSG	65359	HMDB0003337	3308.31	3245.41	3437.32	4507.28	3798.97	3736.91	3330.35	97.8365	4014.39	427.987	1.2054	0.10282		0.829603	0.10282
C_0051	Glutathione (GSH)	GSH	124886	HMDB0000125	492.769	475.206	485.778	1029.63	853.603	916.689	484.584	8.84202	933.306	89.1798	1.92599	0.012279	*	0.519213	0.012279	*
C_0052	S-Adenosylmethionine	SAM	34755	HMDB0001185	187.241	190.938	170.036	181.492	160.265	170.788	182.739	11.1546	170.848	10.6133	0.934932	0.25218		1.0696	0.25218
-	Adenylate Energy Charge	No Label			0.956583	0.956217	0.95312	0.834544	0.835796	0.85544	0.955307	0.0019024	0.841927	0.0117198	0.881315	0.0029013	**	1.13467	0.0029013	**
-	Total Adenylate	No Label			9906.05	10075.2	10237.1	5367.1	5116.04	5227.06	10072.8	165.544	5236.73	125.806	0.519889	4.5932e-06	***	1.92349	4.5932e-06	***
-	Guanylate Energy Charge	No Label			0.967775	0.962008	0.9642	0.876465	0.880621	0.88597	0.964661	0.00291115	0.881019	0.00476504	0.913293	6.1124e-05	***	1.09494	6.1124e-05	***
-	Total Guanylate	No Label			2558.47	2471	2498.94	1494.9	1519.47	1487.85	2509.47	44.677	1500.74	16.5993	0.59803	0.00015697	***	1.67216	0.00015697	***
-	GSH/GSSG	No Label			0.148949	0.146424	0.141324	0.228436	0.224693	0.245307	0.145566	0.00388402	0.232812	0.0109814	1.59936	0.00237	**	0.625251	0.00237	**
-	Total Glutathione	No Label			7109.38	6966.03	7360.43	10044.2	8451.54	8390.51	7145.28	199.634	8962.08	937.632	1.25427	0.072586		0.797279	0.072586
-	NADPH/NADP+	No Label			N.A.	1.034	1.04833	1.42135	N.A.	N.A.	1.04116	0.0101326	1.42135	N.A.	1.36516	N.A.		0.732516	N.A.
-	NADH/NAD+	No Label			0.0355741	0.0333009	0.033243	0.117753	N.A.	N.A.	0.0340393	0.00132946	0.117753	N.A.	3.45932	N.A.		0.289074	N.A.
-	Lactate/Pyruvate	No Label			110.924	133.998	137.236	42.9254	38.4167	33.4547	127.386	14.3485	38.2656	4.73719	0.300391	0.0046937	**	3.329	0.0046937	**
-	Glycerol 3-phosphate/DHAP	No Label			0.228173	0.221362	0.283813	0.211749	0.221077	0.250319	0.244449	0.0342597	0.227715	0.0201236	0.931542	0.51498		1.07349	0.51498
-	Total Amino Acids	No Label			450338	430086	442829	178271	172410	165065	441084	10237.7	171915	6616.87	0.389756	1.2585e-05	***	2.5657	1.2585e-05	***
-	Total Essential Amino Acids	No Label			148948	140075	141534	48838	46715.9	43638.8	143519	4758.12	46397.6	2614.13	0.323285	5.6482e-05	***	3.09325	5.6482e-05	***
-	Total Non-essential Amino Acids	No Label			301389	290012	301294	129433	125695	121426	297565	6541.62	125518	4006.34	0.421817	1.5913e-05	***	2.3707	1.5913e-05	***
-	Total Glucogenic Amino Acids	No Label			425075	405122	417557	168986	163493	156673	415918	10077.2	163051	6168.56	0.392026	1.8631e-05	***	2.55085	1.8631e-05	***
-	Total Ketogenic Amino Acids	No Label			134833	127198	128665	41895.6	40861.6	37810.7	130232	4051.67	40189.3	2123.82	0.308598	5.2385e-05	***	3.24047	5.2385e-05	***
-	Total BCAA	No Label			55193.7	53942.2	55963	22763.7	21249.4	19815.4	55033	1019.95	21276.2	1474.32	0.386608	1.5502e-05	***	2.5866	1.5502e-05	***
-	Total Aromatic Amino Acids	No Label			22105.4	20956.6	22018.2	6871.02	6597.56	6276.02	21693.4	639.554	6581.53	297.823	0.303389	6.8733e-05	***	3.2961	6.8733e-05	***
-	Fischer's Ratio	No Label			2.49685	2.57399	2.54167	3.31301	3.22079	3.15733	2.5375	0.038742	3.23037	0.0782806	1.27305	0.00095115	***	0.785514	0.00095115	***
-	Total Glu-related Amino Acids	No Label			176099	171823	179574	89445.6	85532.3	82456	175832	3882.29	85811.3	3503.17	0.488031	8.2952e-06	***	2.04905	8.2952e-06	***
-	Total Pyr-related Amino Acids	No Label			178953	165483	167183	54067.1	54189.4	52036.2	170540	7335.44	53430.9	1209.41	0.313305	0.0010066	**	3.19178	0.0010066	**
-	Total Acetyl CoA-related Amino Acids	No Label			40982.2	40726.5	41446.1	16303.9	15470.4	14531.2	41051.6	364.79	15435.2	886.865	0.375994	6.1252e-05	***	2.65961	6.1252e-05	***
-	Total Fumarate-related Amino Acids	No Label			21844.9	20669.1	21697.4	6723.91	6597.56	6173.14	21403.8	640.53	6498.2	288.516	0.3036	8.0734e-05	***	3.29381	8.0734e-05	***
-	Total Succinyl CoA-related Amino Acids	No Label			31573.6	30630	32209.1	14540	13242.5	12351.9	31470.9	794.566	13378.1	1100.32	0.425096	4.4251e-05	***	2.35241	4.4251e-05	***
-	Total Oxaloacetate-related Amino Acids	No Label			16605.3	16516.9	16893.3	4209.37	3931.21	3655.47	16671.8	196.775	3932.02	276.952	0.235848	1.1401e-06	***	4.24002	1.1401e-06	***
-	Malate/Asp	No Label			0.15063	0.157834	0.172971	0.0581196	0.0768679	0.0929996	0.160478	0.0114028	0.0759957	0.0174563	0.473557	0.003728	**	2.11168	0.003728	**
-	Citrulline/Ornithine	No Label			1.94693	1.90084	1.78553	0.497989	0.451891	0.487799	1.87777	0.0831385	0.479226	0.0242151	0.255211	0.00052603	***	3.91833	0.00052603	***
-	Glu/2-Oxoglutarate	No Label			N.A.	N.A.	N.A.	N.A.	N.A.	N.A.	N.A.	N.A.	N.A.	N.A.	N.A.	N.A.		N.A.	N.A.
-	G6P/R5P	No Label			7.40153	7.63366	7.7978	1.51117	1.44995	1.43344	7.611	0.199107	1.46485	0.0409503	0.192465	0.00020945	***	5.19574	0.00020945	***
-	SAM/SAH	No Label			N.A.	N.A.	N.A.	N.A.	N.A.	N.A.	N.A.	N.A.	N.A.	N.A.	N.A.	N.A.		N.A.	N.A.
-	Putrescine/Spermidine	No Label			N.A.	N.A.	N.A.	N.A.	N.A.	N.A.	N.A.	N.A.	N.A.	N.A.	N.A.	N.A.		N.A.	N.A.
ID consists of analysis mode and number. 'C' and 'A' showed cation and anion modes, respectively.
N.D. (Not Detected): The target peak or metabolite was below detection limits.
N.A. (Not Available): The calculation was impossible because of insufficience of the data.
¶ The ratio is of computed by using averaged detection values. The latter was used as denominator.
|| The p-value is computed by Welch's t-test. (*<0.05, **<0.01, ***<0.001)
The data are sorted by ID in ascending order.
